# “Extensive Transmission of Microbes along the Gastrointestinal Tract”

**DOI:** 10.1101/507194

**Authors:** TSB Schmidt, MR Hayward, LP Coelho, SS Li, PI Costea, AY Voigt, J Wirbel, OM Maistrenko, RJ Alves, E Bergsten, C de Beaufort, I Sobhani, A Heintz-Buschart, S Sunagawa, G Zeller, P Wilmes, P Bork

## Abstract

The gastrointestinal tract is abundantly colonized by microbes, yet the translocation of oral species to the intestine is considered a rare aberrant event, and a hallmark of disease. By studying salivary and fecal microbial strain populations of 310 species in 470 individuals from five countries, we found that transmission to, and subsequent colonization of, the large intestine by oral microbes is common and extensive among healthy individuals. We found evidence for a vast majority of oral species to be transferable, with increased levels of transmission in colorectal cancer and rheumatoid arthritis patients and, more generally, for species described as opportunistic pathogens. This establishes the oral cavity as an endogenous reservoir for gut microbial strains, and oral-fecal transmission as an important process that shapes the gastrointestinal microbiome in health and disease.
