## Supplementary material for "“Extensive Transmission of Microbes along the Gastrointestinal Tract”": Table S3

### Sheet: subject covariates
variable	covariate	R2	p
transmitted abd saliva	cohort	0.155768	0.0020163
transmitted abd saliva	sex	0.000349869	0.862088
transmitted abd saliva	age	0.0033171	0.593047
transmitted abd saliva	bmi	0.000182099	0.90026
transmitted abd stool	cohort	0.00977658	0.689216
transmitted abd stool	sex	3.16757e-05	0.960866
transmitted abd stool	age	0.0103805	0.375694
transmitted abd stool	bmi	0.0259462	0.163039

### Sheet: microbiome covariates
		rho_spearman	p
	transmit abd in paired site	0.47815	0
transmitted abd saliva	richness saliva	-0.148876	0.0103228
transmitted abd stool	richness saliva	-0.0184363	0.752097
transmitted abd stool	richness stool	0.120141	0.0356747
transmitted abd saliva	richness stool	0.333521	2.1971e-09
		R2 (dbRDA)	p
transmitted abd saliva	community composition saliva	0.00243345	0.592
transmitted abd stool	community composition saliva	0.00296159	0.446
transmitted abd stool	community composition stool	0.0030223	0.463
transmitted abd saliva	community composition stool	0.00252941	0.626

### Sheet: genus-level taxa covariates
	rho_spearman (abd in saliva, x)		rho_spearman (abd in stool, x)
	transmitted_abd_saliva	transmitted_abd_stool	transmitted_abd_saliva	transmitted_abd_stool
Clostridium	0.0884994	0.128346	-0.116788	-0.0406311
Dorea	0.177248	0.145234	-0.0295572	0.0854857
Coprococcus	0.0184561	0.128428	-0.06	0.100435
undef	-0.0687823	0.0306989	0.0479996	0.147751
Blautia	0.156859	0.17479	0.032542	0.107118
Ruminococcus	0.167805	0.152664	0.062904	0.204541
Oribacterium	-0.0385458	-0.0616398	0.0960347	0.126467
Eubacterium	-0.126776	-0.116309	-0.112244	-0.11675
Roseburia	0.117393	0.0630842	0.0946475	0.127034
Butyrivibrio	0.0803371	0.0785595	-0.099195	-0.103808
Shuttleworthia	0.0269206	0.133138	0.00436891	0.0266483
Anaerostipes	NA	NA	0.18559	0.0855994
Abiotrophia	-0.128503	-0.103224	-0.0770079	-0.078445
Cellulosilyticum	0.0891292	-0.0326044	-0.00804593	0.0488081
Anaerotruncus	0.087996	0.137596	-0.118063	-0.00823234
Faecalibacterium	0.0903328	0.176612	0.0787969	0.111327
Subdoligranulum	0.0756774	0.024349	-0.102003	0.0372447
Pseudoflavonifractor	-0.0127586	0.0298559	-0.177467	-0.152263
Oscillibacter	0.101103	0.0744388	-0.222589	-0.20042
Pseudoramibacter	-0.0106123	0.0804347	-0.013754	-0.0710437
Anaerococcus	-0.0572401	0.0509591	-0.194102	-0.0712301
Peptoniphilus	-0.0298191	0.0443546	-0.0985462	-0.0266379
Peptostreptococcus	-0.0940584	-0.0115613	0.193589	0.195732
Filifactor	-0.176521	-0.144485	0.104336	-0.00960632
Veillonella	0.165199	-0.0180986	0.396867	0.505096
Megasphaera	0.0617209	0.00434197	-0.0121014	-0.086553
Dialister	-0.0785862	0.0241329	0.120757	0.289831
Acidaminococcus	0.0533941	0.147883	-0.0689448	-0.081856
Phascolarctobacterium	0.0869623	0.0844229	-0.110439	-0.181906
Selenomonas	0.0384807	0.11567	-0.0989733	-0.10555
Centipeda	-0.0269637	0.0648291	-0.184375	-0.202388
Mitsuokella	0.0683705	0.104262	-0.125213	-0.16986
Streptococcus	0.186795	-0.121432	0.425489	0.53772
Lactococcus	-0.0547808	-0.00354768	0.146477	0.196744
Enterococcus	-0.0692293	-0.00144721	0.0763085	0.170015
Lactobacillus	0.126561	0.112948	0.0423203	-0.0484285
Granulicatella	0.0612911	-0.0914241	0.411112	0.374947
Catonella	-0.0895538	-0.0315859	0.216968	0.188255
Solobacterium	0.0536328	0.00338826	0.153398	0.189214
Bulleidia	-0.0368068	0.0260329	0.061464	0.150025
Holdemania	0.0352281	0.0846738	0.00139226	0.103932
Coprobacillus	NA	NA	-0.0611936	0.0657685
Turicibacter	NA	NA	0.0898022	0.153398
Gemella	0.0934274	-0.102279	0.329284	0.245782
Bifidobacterium	0.0567264	0.145879	-0.102339	0.00552849
Actinomyces	0.15506	0.209612	0.330394	0.334088
Corynebacterium	-0.073873	0.00219791	0.00656563	0.0221403
Rothia	0.166469	0.128393	0.445599	0.35491
Collinsella	0.0181963	0.0842151	0.0111061	-0.0324879
Atopobium	0.0534344	0.0578367	0.342638	0.359269
Olsenella	0.0147777	0.189437	-0.0554437	-0.0919228
Slackia	-0.00137422	0.179968	0.059794	0.105694
Eggerthella	0.0290313	0.0929267	0.0512028	0.221607
Fusobacterium	-0.150345	-0.108598	0.272432	0.312812
Leptotrichia	-0.105753	-0.141507	0.136187	0.207411
Neisseria	-0.246831	-0.0675502	0.162317	0.12668
Kingella	-0.198103	0.0574126	0.0761819	0.0541062
Eikenella	-0.227369	0.0197842	0.231722	0.225505
Lautropia	-0.215238	-0.0350796	0.109647	0.0524267
Haemophilus	0.0201426	-0.0387558	0.312578	0.375608
Aggregatibacter	-0.106326	-0.124106	0.315325	0.302822
Escherichia	-0.0532184	-0.0219286	-0.0448138	-0.00649884
Klebsiella	-0.0416789	-0.0836498	-0.00209318	-0.0267242
Cardiobacterium	-0.119153	0.0232457	0.20104	0.132032
Campylobacter	-0.157933	-0.0882321	0.218191	0.27121
Bilophila	0.0779139	0.10706	-0.0972989	-0.0451356
Desulfovibrio	0.12154	0.0927147	-0.105647	-0.131259
Prevotella	0.00237112	0.101026	-0.105028	-0.187783
Capnocytophaga	-0.272608	-0.11616	0.186314	0.185128
Paraprevotella	0.0979515	0.0702981	0.0955626	0.100307
Bacteroides	0.093062	0.150249	-0.0357429	0.0924807
Porphyromonas	-0.215545	-0.161455	-0.0376047	0.00832682
Parabacteroides	-0.00292295	0.138629	-0.0648075	0.0956095
Tannerella	-0.197341	-0.0610208	0.135075	0.11825
Odoribacter	0.092954	0.0909131	-0.0234801	0.0423995
Alistipes	0.059002	0.173213	-0.0499213	0.0412029
Akkermansia	0.00995627	0.126111	-0.0554421	0.0521595
Treponema	-0.160149	-0.0975863	-0.131562	-0.237148

### Sheet: specI-level taxa covariates
		rho_spearman (abd in saliva, x)		rho_spearman (abd in stool, x)
NCBI_Tax_ID	Scientific_Name	transmitted_abd_saliva	transmitted_abd_stool	transmitted_abd_saliva	transmitted_abd_stool
411468	[Clostridium] scindens ATCC 35704	-0.0527337	0.00684853	0.132945	0.186579
553973	[Clostridium] hylemonae DSM 15053	-0.0154256	-0.069236	0.0807366	0.0963224
411462	Dorea longicatena DSM 13814	0.190712	0.16681	-0.0725394	0.0648039
411461	Dorea formicigenerans ATCC 27755	0.138306	0.0737296	0.0219072	0.0617652
470146	Coprococcus comes ATCC 27758	0.0794034	0.151537	0.0502288	0.144955
742723	Lachnospiraceae bacterium 2_1_46FAA	0.0319711	-0.0579696	0.00301115	0.0269181
658088	Lachnospiraceae bacterium 9_1_43BFAA	0.0165128	0.0627138	0.128076	0.0651494
556261	Clostridium sp. D5	NA	NA	0.0277328	0.0452833
658655	Lachnospiraceae bacterium 1_4_56FAA	0.0216186	0.0386278	0.0959249	0.0877711
411470	Ruminococcus gnavus ATCC 29149	0.08612	0.057686	0.116564	0.180724
657313	Ruminococcus torques L2-14	0.128498	0.161257	0.0895352	0.0527676
471875	Ruminococcus lactaris ATCC 29176	0.0881461	0.125296	0.126507	0.244124
411460	Ruminococcus torques ATCC 27756	0.0554262	0.116136	0.0788949	0.155041
657314	Blautia obeum A2-162	0.0159974	0.0721382	0.11383	0.155416
411459	Blautia obeum ATCC 29174	0.0882394	0.107133	0.0602111	0.184889
457412	Ruminococcus sp. 5_1_39BFAA	0.159783	0.0952646	0.209427	0.27949
657323	Ruminococcus sp. SR1/5	0.107103	0.186177	0.152057	0.253771
476272	Blautia hydrogenotrophica DSM 10507	NA	NA	0.134034	0.149685
537007	Blautia hansenii DSM 20583	0.0382198	0.0194208	0.0685986	0.115337
1042156	Clostridium sp. SY8519	NA	NA	0.156829	0.0739559
658086	Lachnospiraceae bacterium 3_1_57FAA_CT1	NA	NA	-0.139854	0.0341602
411902	[Clostridium] bolteae ATCC BAA-613	0.0182318	0.032923	0.0595309	0.128777
457421	Clostridiales bacterium 1_7_47FAA	NA	NA	-0.0504129	0.0250845
610130	[Clostridium] saccharolyticum WM1	0.0374362	0.0792568	0.0426325	0.0147503
742740	[Clostridium] symbiosum WAL-14163	0.0853734	0.046727	0.078436	0.125116
717608	[Clostridium] cf. saccharolyticum K10	-0.0703932	0.0374992	0.00175189	0.00558908
245014	butyrate-producing bacterium SS3/4	0.0431428	0.13007	0.0865605	0.0412165
904296	Oribacterium sp. oral taxon 108 str. F0425	-0.00369293	-0.0306412	0.0896911	0.107485
585501	Oribacterium sinus F0268	-0.0460087	-0.0563522	0.0570548	0.087343
608534	Oribacterium sp. oral taxon 078 str. F0262	0.0313439	0.12778	0.0804198	0.0935123
575593	Lachnospiraceae oral taxon 107 str. F0167	-0.0639501	-0.0477528	0.123914	0.161862
887325	Lachnoanaerobaculum saburreum DSM 3986	-0.00673033	-0.0130759	0.133567	0.17018
483218	[Bacteroides] pectinophilus ATCC 43243	0.0530013	0.0565644	-0.0318873	0.00510937
515620	[Eubacterium] eligens ATCC 27750	0.109693	0.132958	-0.00151539	0.0265414
411463	Eubacterium ventriosum ATCC 27560	0.0240398	0.0337133	0.0352511	0.135948
585394	Roseburia hominis A2-183	0.0286438	0.0432351	-0.0622569	0.0837836
718255	Roseburia intestinalis XB6B4	0.101083	0.0417801	0.184938	0.214693
622312	Roseburia inulinivorans DSM 16841	0.122515	0.13263	0.0491918	0.129648
657317	[Eubacterium] rectale M104/1	0.185353	0.124381	-0.083253	-0.126847
657324	Butyrivibrio fibrisolvens 16/4	NA	NA	0.101965	0.195662
515622	Butyrivibrio proteoclasticus B316	0.0905253	0.101175	0.0281492	-0.022508
511680	Butyrivibrio crossotus DSM 2876	0.0823127	0.0778316	-0.0927412	-0.119674
633697	[Eubacterium] cellulosolvens 6	NA	NA	-0.0173826	-0.00373593
626523	Shuttleworthia satelles DSM 14600	0.0269206	0.133138	0.00436891	0.0266483
478749	Marvinbryantia formatexigens DSM 14469	0.102797	0.00443042	-0.0310659	0.0267178
411474	Coprococcus eutactus ATCC 27759	0.0697922	0.167151	-0.13169	-0.0817257
411489	Clostridium sp. L2-50	0.0462119	0.132921	-0.114595	-0.0329157
717962	Coprococcus catus GD/7	-0.0499724	0.0027423	0.0390926	0.0879319
649756	Anaerostipes hadrus	0.1373	0.129836	0.250595	0.283603
411490	Anaerostipes caccae DSM 14662	NA	NA	0.18559	0.0855994
411469	[Eubacterium] hallii DSM 3353	0.106152	0.118554	0.205624	0.240865
592010	Abiotrophia defectiva ATCC 49176	-0.128503	-0.103224	-0.0770079	-0.078445
357809	Lachnoclostridium phytofermentans ISDg	0.0440639	0.0762988	0.0525674	0.0933759
642492	Clostridium lentocellum DSM 5427	0.0891292	-0.0326044	-0.00804593	0.0488081
213810	Ruminococcus champanellensis 18P13 = JCM 17042	-0.0109339	-0.077266	-0.169733	-0.0840739
641112	Ruminococcus flavefaciens FD-1	NA	NA	0.0788008	0.115654
657319	[Eubacterium] siraeum 70/3	0.110293	0.0634563	-0.133775	-0.056307
657321	Ruminococcus bromii L2-63	0.11462	0.172738	-0.0421725	0.0937118
428125	[Clostridium] leptum DSM 753	0.0509438	0.06884	-0.0879588	-0.00673113
537013	[Clostridium] methylpentosum DSM 5476	0.0519304	-0.00793381	-0.0739262	-0.0790659
445972	Anaerotruncus colihominis DSM 17241	0.087996	0.137596	-0.118063	-0.00823234
657322	Faecalibacterium prausnitzii SL3/3	0.130449	0.112252	0.070742	0.0269796
748224	Faecalibacterium cf. prausnitzii KLE1255	0.0316352	0.117056	0.111336	0.230391
411483	Faecalibacterium prausnitzii A2-165	0.118417	0.225501	-0.0130495	0.0012973
718252	Faecalibacterium prausnitzii L2-6	0.0120245	0.157016	0.132828	0.180114
411471	Subdoligranulum variabile DSM 15176	0.0756774	0.024349	-0.102003	0.0372447
552398	Ruminococcaceae bacterium D16	0.00832637	0.0559609	-0.184104	-0.144898
411467	Pseudoflavonifractor capillosus ATCC 29799	-0.0127586	0.0298559	-0.177467	-0.152263
693746	Oscillibacter valericigenes Sjm18-20	0.101103	0.0744388	-0.222589	-0.20042
887929	Pseudoramibacter alactolyticus ATCC 23263	-0.0106123	0.0804347	-0.013754	-0.0710437
903814	Eubacterium limosum KIST612	-0.0442038	0.0640955	0.0188647	0.0556974
944565	Parvimonas sp. oral taxon 393 str. F0440	-0.00518426	-0.0117259	0.0677056	0.16777
411465	Parvimonas micra ATCC 33270	-0.0212575	0.0706417	0.173939	0.250898
767100	Parvimonas sp. oral taxon 110 str. F0139	0.0333374	0.0744809	0.10015	0.0939736
561177	Anaerococcus hydrogenalis DSM 7454	-0.00445152	0.130263	-0.221592	-0.0851214
655811	Anaerococcus vaginalis ATCC 51170	-0.0690481	-0.0426131	-0.0927768	-0.0575112
908338	Peptoniphilus harei ACS-146-V-Sch2b	-0.0494951	-0.00823701	-0.0439649	0.0124552
596330	Peptoniphilus lacrimalis 315-B	-0.00211928	0.0754643	-0.0332982	-0.0035806
445973	Intestinibacter bartlettii DSM 16795	0.0616163	0.0760661	0.0894133	0.258227
272563	Clostridioides difficile 630	-0.138612	0.000258978	0.101638	0.0992036
596315	Peptostreptococcus stomatis DSM 17678	-0.0940584	-0.0115613	0.193589	0.195732
546269	Filifactor alocis ATCC 35896	-0.176521	-0.144485	0.104336	-0.00960632
864565	[Eubacterium] yurii subsp. margaretiae ATCC 43715	-0.165798	-0.0931455	-0.0201072	0.0595686
592031	Eubacterium saphenum ATCC 49989	-0.140292	-0.146255	0.121883	0.0858127
536233	Clostridium botulinum E1 str. 'BoNT E Beluga'	0.0813047	0.0892102	0.0807973	0.0391063
632245	Clostridium butyricum E4 str. BoNT E BL5262	0.00563181	-0.0108477	-0.0787658	-0.00820169
457396	Clostridium sp. 7_2_43FAA	-0.0062814	-0.0770512	0.0528171	0.0404892
536232	Clostridium botulinum A2 str. Kyoto	0.0628356	0.0595257	-0.0161189	0.0300699
879309	Veillonella sp. oral taxon 158 str. F0412	0.124965	0.056984	0.386161	0.482116
479436	Veillonella parvula DSM 2008	0.0220871	-0.0467266	0.341591	0.490596
546273	Veillonella dispar ATCC 17748	0.175168	-0.0613513	0.363833	0.404314
866776	Veillonella atypica ACS-049-V-Sch6	0.108237	0.0194501	0.376318	0.396193
944564	Veillonella sp. oral taxon 780 str. F0422	0.029056	-0.054627	0.139601	0.135939
706434	Megasphaera micronuciformis F0359	0.0633248	0.0055895	0.283188	0.196766
1064535	Megasphaera elsdenii DSM 20460	-0.0902679	-0.0349575	-0.139018	-0.162578
592028	Dialister invisus DSM 15470	-0.0785862	0.0241329	0.120757	0.289831
591001	Acidaminococcus fermentans DSM 20731	0.0398916	0.146034	-0.03944	-0.100387
568816	Acidaminococcus intestini RyC-MR95	0.0402472	0.0341842	-0.00515012	0.0263021
626939	Phascolarctobacterium succinatutens YIT 12067	0.0869623	0.0844229	-0.110439	-0.181906
638302	Selenomonas flueggei ATCC 43531	0.0547515	0.135269	0.0870125	0.122724
864563	Selenomonas sp. oral taxon 149 str. 67H29BP	0.054288	0.175074	0.139875	0.130823
585503	Selenomonas noxia ATCC 43541	-0.0065919	0.0171686	0.0227673	0.0300202
888060	Centipeda periodontii DSM 2778	-0.0269637	0.0648291	-0.184375	-0.202388
879310	Selenomonas sp. oral taxon 137 str. F0430	0.0423206	0.143098	-0.112464	-0.165347
500635	Mitsuokella multacida DSM 20544	0.0683705	0.104262	-0.125213	-0.16986
546271	Selenomonas sputigena ATCC 35185	-0.00777058	0.0994735	-0.0703829	-0.101684
246201	Streptococcus mitis NCTC 12261	0.0857172	-0.0587149	0.505034	0.405652
585202	Streptococcus mitis SK321	0.0911287	-0.0616503	0.503515	0.345293
585204	Streptococcus mitis SK597	0.0927039	-0.0837451	0.452348	0.318921
563038	Streptococcus sp. M334	0.0790306	-0.0733821	0.507312	0.36569
1054460	Streptococcus pseudopneumoniae IS7493	0.109769	-0.0769681	0.465165	0.332265
487214	Streptococcus pneumoniae Hungary19A-6	0.0949364	-0.0802264	0.534969	0.449417
365659	Streptococcus mitis B6	0.0741367	-0.0969072	0.442952	0.339251
1035189	Streptococcus infantis SK970	0.0694548	-0.145218	0.49435	0.396851
997830	Streptococcus infantis X	0.0711884	-0.0471837	0.522887	0.48575
1005705	Streptococcus infantis SK1076	0.111139	-0.165757	0.526243	0.466213
888746	Streptococcus peroris ATCC 700780	0.0981004	-0.0946331	0.449986	0.422564
871237	Streptococcus infantis SK1302	0.176408	-0.0415285	0.487333	0.445068
864570	Streptococcus sp. oral taxon 071 str. 73H25AP	0.0330861	-0.0677994	0.505288	0.413662
888049	Streptococcus oralis ATCC 49296	0.0630521	-0.0471723	0.541078	0.411796
655813	Streptococcus oralis ATCC 35037	0.0789076	-0.0448368	0.515876	0.412355
927666	Streptococcus oralis Uo5	0.0333608	-0.0606144	0.409909	0.354216
768726	Streptococcus mitis bv. 2 str. F0392	0.0521056	-0.0857258	0.461989	0.378876
1000588	Streptococcus mitis bv. 2 str. SK95	0.0782673	-0.091261	0.3752	0.295005
563037	Streptococcus sp. M143	0.0184297	-0.0486293	0.420092	0.398286
864567	Streptococcus mitis ATCC 6249	-0.0207699	-0.122684	0.40481	0.397665
888833	Streptococcus australis ATCC 700641	0.00846348	-0.10554	0.493271	0.474004
760570	Streptococcus parasanguinis ATCC 15912	0.218604	-0.0721675	0.570002	0.529318
467705	Streptococcus gordonii str. Challis substr. CH1	-0.0738941	-0.154271	0.465652	0.430273
904294	Streptococcus sp. oral taxon 056 str. F0418	-0.040803	-0.094945	0.312679	0.367664
388919	Streptococcus sanguinis SK36	-0.0977247	-0.0971533	0.391242	0.402527
889201	Streptococcus cristatus ATCC 51100	0.0657449	-0.110141	0.582045	0.485151
706437	Streptococcus anginosus F0211	-0.0207588	-0.0404986	0.257767	0.350777
742820	Streptococcus anginosus 1_2_62CV	0.0145239	0.0527128	0.259247	0.368572
1035184	Streptococcus constellatus subsp. pharyngis SK1060 = CCUG 46377	-0.0156619	0.00962877	0.316048	0.328323
904306	Streptococcus vestibularis F0396	0.138978	-0.0660451	0.50943	0.537117
1051074	Streptococcus thermophilus JIM 8232	0.146494	-0.129229	0.461021	0.586051
435842	Streptococcus sp. C150	0.223824	-0.0138701	0.483744	0.467148
981539	Streptococcus gallolyticus subsp. gallolyticus ATCC 43143	0.125457	0.0880257	-0.0340044	0.0440903
1069533	Streptococcus infantarius subsp. infantarius CJ18	0.0148694	0.0605295	-0.0478361	-0.0297678
210007	Streptococcus mutans UA159	0.0749777	0.0934729	0.292402	0.333279
684738	Lactococcus lactis subsp. lactis KF147	-0.0419249	0.00309734	0.186129	0.233877
746361	Lactococcus lactis subsp. cremoris NZ9000	-0.0670703	0.0200475	0.130127	0.217386
420890	Lactococcus garvieae Lg2	0.0181081	-0.0634867	0.00997209	0.00458796
226185	Enterococcus faecalis V583	-0.0680448	0.000420465	0.0654543	0.181147
565659	\Enterococcus faecium 1,141,733\""	0.126157	0.0265391	0.0663179	0.0633469
712961	Lactobacillus salivarius CECT 5713	0.119774	0.104363	0.0721058	0.0769302
1040964	Lactobacillus ruminis SPM0211	0.102593	0.150008	-0.108668	-0.234387
324831	Lactobacillus gasseri ATCC 33323 = JCM 1131	0.0564796	0.0655613	0.195484	0.262609
638301	Granulicatella adiacens ATCC 49175	0.0676988	-0.0303812	0.436956	0.399295
626369	Granulicatella elegans ATCC 700633	-0.0100856	-0.104641	0.150982	0.126599
592026	Catonella morbi ATCC 51271	-0.0895538	-0.0315859	0.216968	0.188255
428127	[Eubacterium] dolichum DSM 3991	0.0387456	0.0802587	0.0205333	0.0688578
908340	Clostridium sp. HGF2	0.0969035	0.0775527	0.0695352	0.104576
518637	Holdemanella biformis DSM 3989	0.153431	0.165979	-0.0903136	-0.118714
706433	Solobacterium moorei F0204	0.0536328	0.00338826	0.153398	0.189214
679192	Bulleidia extructa W1219	-0.0368068	0.0260329	0.061464	0.150025
545696	Holdemania filiformis DSM 12042	0.0352281	0.0846738	0.00139226	0.103932
428126	[Clostridium] spiroforme DSM 1552	0.100255	0.0742893	-0.0344463	0.0466769
445974	Erysipelatoclostridium ramosum DSM 1402	0.0548154	-0.00216377	-0.00889092	0.048508
469596	Coprobacillus sp. 29_1	NA	NA	-0.0611936	0.0657685
702450	Turicibacter sanguinis PC909	NA	NA	0.0898022	0.153398
562981	Gemella haemolysans M341	0.00549655	-0.149536	0.230292	0.198802
546270	Gemella haemolysans ATCC 10379	0.0767288	-0.0826307	0.260059	0.221884
562982	Gemella morbillorum M424	-0.0841938	-0.0982434	0.228702	0.225725
562983	Gemella sanguinis M325	0.175504	-0.0268184	0.349856	0.213056
391904	Bifidobacterium longum subsp. infantis ATCC 15697 = JCM 1222 = DSM 20088	0.160392	0.134881	0.0467295	0.159259
326426	Bifidobacterium breve UCC2003	0.129939	0.0268029	-0.0611942	0.0159834
702459	Bifidobacterium bifidum PRL2010	0.151537	0.157411	-0.0663778	0.0375526
518635	Bifidobacterium angulatum DSM 20098 = JCM 7096	0.10067	0.0455276	-0.0614611	-0.0109393
367928	Bifidobacterium adolescentis ATCC 15703	0.177194	0.0984469	-0.109399	-0.0579268
547043	Bifidobacterium pseudocatenulatum DSM 20438 = JCM 1200 = LMG 10505	0.17103	0.138289	-0.0884778	-0.0106487
401473	Bifidobacterium dentium Bd1	-0.00183243	0.149178	0.141881	0.2291
944560	Actinomyces sp. oral taxon 175 str. F0384	0.102935	0.187064	0.275461	0.250062
762963	Actinomyces sp. oral taxon 170 str. F0386	0.059293	0.195711	0.258478	0.20829
525246	Actinomyces urogenitalis DSM 15434	0.075571	0.0809465	-0.0146155	0.0902149
888056	Actinomyces sp. oral taxon 448 str. F0400	0.0629708	0.148857	0.139216	0.209821
888052	Actinomyces sp. oral taxon 180 str. F0310	0.110865	0.158253	0.312427	0.269129
411466	Actinomyces odontolyticus ATCC 17982	0.139114	0.144056	0.355055	0.324708
649743	Actinomyces sp. oral taxon 848 str. F0332	0.0290282	0.0875063	0.0319328	0.0282277
553207	Corynebacterium matruchotii ATCC 14266	-0.073873	0.00219791	0.00656563	0.0221403
762948	Rothia dentocariosa ATCC 17931	0.119265	0.178636	0.253343	0.207381
680646	Rothia mucilaginosa DY-18	0.165851	0.0951642	0.427862	0.340148
521003	Collinsella intestinalis DSM 13280	0.0125298	-0.0363249	0.0696297	-0.080311
445975	Collinsella stercoris DSM 13279	0.0257032	0.151871	-0.00681555	-0.0687192
411903	Collinsella aerofaciens ATCC 25986	0.02605	0.0612695	0.00412796	-0.0367437
521095	Atopobium parvulum DSM 20469	0.0197107	-0.0249512	0.334279	0.308135
553184	Atopobium rimae ATCC 49626	0.0614176	0.159144	0.237403	0.29061
633147	Olsenella uli DSM 7084	0.0147777	0.189437	-0.0554437	-0.0919228
649764	Slackia exigua ATCC 700122	-0.00137422	0.179968	0.059794	0.105694
479437	Eggerthella lenta DSM 2243	0.0290313	0.0929267	0.0512028	0.221607
190304	Fusobacterium nucleatum subsp. nucleatum ATCC 25586	-0.13516	-0.132836	0.204159	0.227656
393480	Fusobacterium nucleatum subsp. polymorphum ATCC 10953	-0.0988082	-0.0841789	0.145171	0.185849
469606	Fusobacterium nucleatum subsp. vincentii 4_1_13	-0.118837	-0.0643005	0.191676	0.262213
457405	Fusobacterium nucleatum subsp. animalis 7_1	-0.0660548	-0.0656243	0.215858	0.310315
469621	Fusobacterium periodonticum 1_1_41FAA	-0.089788	-0.067159	0.311385	0.186853
523794	Leptotrichia buccalis C-1013-b	-0.0861897	-0.12498	0.109254	0.186509
634994	Leptotrichia hofstadii F0254	-0.085172	-0.132677	0.098812	0.0966483
596323	Leptotrichia goodfellowii F0264	0.00269124	0.03321	NA	NA
546268	Neisseria subflava NJ9703	-0.164774	-0.046249	0.0961196	0.144453
435832	Neisseria mucosa C102	-0.214784	-0.02965	0.0469339	0.0162025
596320	Neisseria flavescens SK114	-0.181932	-0.0492879	0.136331	0.0888722
546264	Neisseria flavescens NRL30031/H210	-0.208819	-0.0675135	-0.0102382	0.0746962
546267	Neisseria polysaccharea ATCC 43768	-0.258666	-0.0426421	0.118057	0.0475028
935588	Neisseria meningitidis M01-240355	-0.221361	-0.0258184	0.14753	0.188108
489653	Neisseria lactamica 020-06	-0.169253	0.0203094	0.0468454	0.0387423
546262	Neisseria cinerea ATCC 14685	-0.206999	-0.00259549	0.0349441	0.126815
546266	Neisseria mucosa ATCC 25996	-0.269205	-0.0411388	0.126492	0.0479469
547045	Neisseria sicca ATCC 29256	-0.242198	-0.0241727	0.204615	0.0839745
641149	Neisseria sp. oral taxon 014 str. F0314	-0.229534	-0.00224343	0.112085	0.183742
546263	Neisseria elongata subsp. glycolytica ATCC 29315	-0.259681	0.00536893	0.0943512	0.123458
888742	Neisseria bacilliformis ATCC BAA-1200	-0.178968	0.100976	0.0547528	0.159269
629741	Kingella oralis ATCC 51147	0.0689948	0.139351	0.130824	0.118665
888741	Kingella denitrificans ATCC 33394	-0.207596	0.0364077	0.0215839	0.00128337
546274	Eikenella corrodens ATCC 23834	-0.227369	0.0197842	0.231722	0.225505
887898	Lautropia mirabilis ATCC 51599	-0.215238	-0.0350796	0.109647	0.0524267
1028803	Haemophilus haemolyticus M19501	0.0427806	-0.0543565	0.317672	0.325137
1028805	Haemophilus haemolyticus M21621	-0.000899561	-0.0647394	0.289145	0.322834
935897	Haemophilus influenzae F3047	-0.007465	-0.0794721	0.342072	0.366727
862965	Haemophilus parainfluenzae T3T1	0.0083539	-0.0366661	0.318208	0.384506
1035188	Haemophilus pittmaniae HK 85	-0.00378172	-0.0806257	0.306152	0.370298
634176	Aggregatibacter aphrophilus NJ8700	-0.114738	-0.115188	0.254001	0.269961
888057	Aggregatibacter segnis ATCC 33393	-0.103739	-0.108387	0.301294	0.280633
573235	Escherichia coli O26:H11 str. 11368	-0.0532184	-0.0219286	-0.0448138	-0.00649884
507522	Klebsiella pneumoniae 342	-0.0416789	-0.0836498	-0.00209318	-0.0267242
638300	Cardiobacterium hominis ATCC 15826	-0.119153	0.0232457	0.20104	0.132032
553219	Campylobacter showae RM3277	-0.12404	0.00053155	0.0707632	0.145107
553218	Campylobacter rectus RM3267	-0.164702	-0.110393	0.15991	0.205259
360104	Campylobacter concisus 13826	-0.0212304	0.0176843	0.182488	0.202625
553220	Campylobacter gracilis RM3268	-0.0267073	0.0651744	0.181614	0.16935
563192	Bilophila wadsworthia 3_1_6	0.0779139	0.10706	-0.0972989	-0.0451356
411464	Desulfovibrio piger ATCC 29098	0.12154	0.0927147	-0.105647	-0.131259
888743	Prevotella multiformis DSM 16608	-0.0567434	0.0356286	-0.0449933	-0.101648
767031	Prevotella denticola F0289	-0.00565757	0.0940277	-0.102805	-0.157521
649761	Prevotella veroralis F0319	0.0362869	0.0741743	0.0445749	0.0374893
553174	Prevotella melaninogenica ATCC 25845	0.0398277	0.0773332	-0.0338467	-0.092399
553171	Prevotella bivia JCVIHMP010	0.0745678	0.0177121	-0.0607321	-0.0509172
997353	Prevotella pallens ATCC 700821	-0.0231758	0.0588543	0.101742	0.117037
997352	Prevotella nigrescens ATCC 33563	-0.135675	-0.0268972	-0.0297687	-0.0122426
866771	Prevotella disiens FB035-09AN	-0.0561476	0.0600704	-0.00362234	-0.000283346
585502	Prevotella bergensis DSM 17361	-0.025493	0.0341502	-0.0931127	-0.17319
908937	Prevotella dentalis DSM 3688	-0.0282461	0.0644209	-0.0926777	-0.120202
688246	Prevotella multisaccharivorax DSM 17128	0.0183358	0.0739861	-0.105618	-0.171323
888832	Prevotella salivae DSM 15606	0.00987139	0.0147308	0.0984822	0.156313
563008	Prevotella oris C735	-0.027408	0.165783	-0.0636557	-0.144227
575611	Prevotella buccae D17	-0.0961753	0.084847	-0.106864	-0.159674
537011	Prevotella copri DSM 18205	0.0273143	0.173691	-0.0700073	-0.197623
679190	Prevotella buccalis ATCC 35310	0.0641181	0.0709294	-0.0846423	-0.0722935
873533	Prevotella oralis ATCC 33269	0.0464594	0.128763	0.00506181	0.00592494
575615	Prevotella sp. oral taxon 317 str. F0108	-0.158811	-0.0586068	-0.0303807	-0.125371
619693	Prevotella sp. oral taxon 472 str. F0295	-0.0726495	-0.0372125	0.0155829	0.0620284
862515	Prevotella marshii DSM 16973 = JCM 13450	-0.0694195	0.0239367	-0.0421578	-0.117822
626522	Alloprevotella tannerae ATCC 51259	-0.175083	0.0128038	0.0193752	-0.0142977
706436	Capnocytophaga sp. oral taxon 329 str. F0087	-0.107129	-0.023357	0.197831	0.164157
762982	Paraprevotella xylaniphila YIT 11841	0.0979515	0.0702981	0.0955626	0.100307
556259	Bacteroides sp. D2	0.0632637	0.0355899	0.032267	0.10473
657309	Bacteroides xylanisolvens XB1A	0.115681	0.183212	0.0474039	0.157078
483215	Bacteroides finegoldii DSM 17565	-0.0397389	0.100765	0.0283315	0.106947
411901	Bacteroides caccae ATCC 43185	0.050528	0.163826	-0.00827102	0.0928858
226186	Bacteroides thetaiotaomicron VPI-5482	0.0153633	0.103025	0.0610738	0.134701
457424	Bacteroides fragilis 3_1_12	-0.029034	0.0646373	-0.189095	-0.068755
862962	Bacteroides fragilis 638R	0.155278	0.122199	-0.0157562	0.152547
762984	Bacteroides clarus YIT 12056	0.0428669	0.0432529	0.0574491	-0.0122001
483216	Bacteroides eggerthii DSM 20697	0.0120422	0.041692	0.0484986	0.0238697
693979	Bacteroides helcogenes P 36-108	-0.0867905	-0.0956198	-0.05991	-0.0514432
585543	Bacteroides sp. D20	0.052564	0.174033	0.014894	0.188749
763034	Bacteroides fluxus YIT 12057	0.0422512	0.0524194	0.0282521	0.116087
471870	Bacteroides intestinalis DSM 17393	0.0131233	0.0823278	-0.0690528	-0.02936
484018	Bacteroides plebeius DSM 17135	0.0818471	0.126526	0.0262232	0.0606369
547042	Bacteroides coprophilus DSM 18228 = JCM 13818	-0.0324035	0.0576351	0.0715179	-0.000451356
470145	Bacteroides coprocola DSM 17136	0.0725517	0.0505583	0.0823985	0.0106625
667015	Bacteroides salanitronis DSM 18170	0.0240214	-0.0432844	0.0356422	-0.0834583
435590	Bacteroides vulgatus ATCC 8482	0.174952	0.194339	0.0539557	0.168883
879243	Porphyromonas asaccharolytica DSM 20707	-0.030116	0.0778554	-0.0336105	0.0124526
431947	Porphyromonas gingivalis ATCC 33277	-0.213551	-0.164273	0.0590901	0.0702917
435591	Parabacteroides distasonis ATCC 8503	-0.0324536	0.121872	-0.0624955	0.0754174
411477	Parabacteroides merdae ATCC 43184	0.0644994	0.0925996	-0.0239687	0.0579753
203275	Tannerella forsythia 92A2	-0.197341	-0.0610208	0.135075	0.11825
575590	Bacteroidetes oral taxon 274 str. F0058	-0.197159	-0.0258462	0.0197919	-0.010083
709991	Odoribacter splanchnicus DSM 20712	0.092954	0.0909131	-0.0234801	0.0423995
717959	Alistipes shahii WAL 8301	0.0406831	0.164446	-0.097134	-0.00198489
445970	Alistipes putredinis DSM 17216	0.0921716	0.144043	-0.0380906	0.0368084
873517	Capnocytophaga ochracea F0287	-0.204482	-0.0681492	-0.0825968	-0.0141595
521097	Capnocytophaga ochracea DSM 7271	-0.096141	0.00816134	-0.0763362	0.103232
553177	Capnocytophaga sputigena ATCC 33612	-0.179469	-0.0951413	NA	NA
553178	Capnocytophaga gingivalis ATCC 33624	-0.192534	0.0172371	0.0662325	0.132914
888059	Capnocytophaga sp. oral taxon 338 str. F0234	-0.121023	0.0565472	NA	NA
349741	Akkermansia muciniphila ATCC BAA-835	0.00995627	0.126111	-0.0554421	0.0521595
243275	Treponema denticola ATCC 35405	-0.150369	-0.0822477	0.0971085	0.0372486
596324	Treponema vincentii ATCC 35580	-0.0941038	-0.0207076	NA	NA
869209	Treponema succinifaciens DSM 2489	0.0552265	0.10986	-0.119471	-0.224748
